# Embeddings from deep learning transfer GO annotations beyond homology

**DOI:** 10.1101/2020.09.04.282814

**Authors:** Maria Littmann, Michael Heinzinger, Christian Dallago, Tobias Olenyi, Burkhard Rost

## Abstract

Knowing protein function is crucial to advance molecular and medical biology, yet experimental function annotations through the Gene Ontology (GO) exist for fewer than 0.5% of all known proteins. Computational methods bridge this sequence-annotation gap typically through homology-based annotation transfer by identifying sequence-similar proteins with known function or through prediction methods using evolutionary information. Here, we propose predicting GO terms through annotation transfer based on proximity of proteins in the SeqVec embedding rather than in sequence space. These embeddings originate from deep learned language models (LMs) for protein sequences (SeqVec) transferring the knowledge gained from predicting the next amino acid in 33 million protein sequences. Replicating the conditions of CAFA3, our method reaches an F_max_ of 37±2%, 50±3%, and 57±2% for BPO, MFO, and CCO, respectively. Numerically, this appears close to the top ten CAFA3 methods. When restricting the annotation transfer to proteins with <20% pairwise sequence identity to the query, performance drops (F_max_ BPO 33±2%, MFO 43±3%, CCO 53±2%); this still outperforms naïve sequence-based transfer. Preliminary results from CAFA4 appear to confirm these findings. Overall, this new concept is likely to change the annotation of proteins, in particular for proteins from smaller families or proteins with intrinsically disordered regions.
