## Supplementary material for "Embeddings from deep learning transfer GO annotations beyond homology": SARS-CoV-2 predictions: predictions_bert_bpo.txt

P0DTD1	GO:0051301;GO:0009617;GO:0007156;GO:0007601;GO:0007049;GO:0007157	cell division;response to bacterium;homophilic cell adhesion via plasma membrane adhesion molecules;visual perception;cell cycle;heterophilic cell-cell adhesion via plasma membrane cell adhesion molecules
P0DTC1	GO:0039548;GO:0039520;GO:0039595;GO:0019079;GO:0019082;GO:0006508;GO:0039502;GO:0039648;GO:0039579;GO:0001172	suppression by virus of host IRF3 activity;induction by virus of host autophagy;induction by virus of catabolism of host mRNA;viral genome replication;viral protein processing;proteolysis;suppression by virus of host type I interferon-mediated signaling pathway;modulation by virus of host protein ubiquitination;suppression by virus of host ISG15 activity;transcription, RNA-templated
P0DTC2	GO:0046718;GO:0019064;GO:0046813;GO:0009405;GO:0039654;GO:0075509	viral entry into host cell;fusion of virus membrane with host plasma membrane;receptor-mediated virion attachment to host cell;pathogenesis;fusion of virus membrane with host endosome membrane;endocytosis involved in viral entry into host cell
P0DTC3	GO:0051259;GO:0039511;GO:0034220;GO:0039502;GO:0039707	protein complex oligomerization;suppression by virus of host interferon receptor activity;ion transmembrane transport;suppression by virus of host type I interferon-mediated signaling pathway;pore formation by virus in membrane of host cell
P0DTC4	GO:0046760;GO:0044662	viral budding from Golgi membrane;disruption by virus of host cell membrane
P0DTC5	GO:0030683;GO:0019058	evasion or tolerance by virus of host immune response;viral life cycle
P0DTC6	GO:0016236;GO:0006260	macroautophagy;DNA replication
P0DTC7	GO:0039646	modulation by virus of host G0/G1 transition checkpoint
P0DTD8	GO:0001878;GO:0046513;GO:1904220;GO:0007029	response to yeast;ceramide biosynthetic process;regulation of serine C-palmitoyltransferase activity;endoplasmic reticulum organization
P0DTC8	GO:0010951	negative regulation of endopeptidase activity
P0DTC9	GO:0051123;GO:0045944;GO:0001113;GO:0000122	RNA polymerase II preinitiation complex assembly;positive regulation of transcription by RNA polymerase II;transcriptional open complex formation at RNA polymerase II promoter;negative regulation of transcription by RNA polymerase II
A0A663DJA2	GO:0006487	protein N-linked glycosylation
P0DTD2	GO:0043248	proteasome assembly
P0DTD3	GO:0045058;GO:0002250;GO:0030217	T cell selection;adaptive immune response;T cell differentiation
