## Supplementary material for "Embeddings from deep learning transfer GO annotations beyond homology": SARS-CoV-2 predictions: predictions_bert_cco.txt

P0DTD1	GO:0032154;GO:0070062;GO:0005576;GO:0005604;GO:0005938;GO:0005912	cleavage furrow;extracellular exosome;extracellular region;basement membrane;cell cortex;adherens junction
P0DTC1	GO:0033644;GO:0030430;GO:0016020;GO:0044220;GO:0016021	host cell membrane;host cell cytoplasm;membrane;host cell perinuclear region of cytoplasm;integral component of membrane
P0DTC2	GO:0019031;GO:0019012;GO:0020002;GO:0044173;GO:0055036;GO:0016021	viral envelope;virion;host cell plasma membrane;host cell endoplasmic reticulum-Golgi intermediate compartment membrane;virion membrane;integral component of membrane
P0DTC3	GO:0030430;GO:0019012;GO:0005576;GO:0044385;GO:0016020;GO:0044178;GO:0044177;GO:0020002;GO:0016021	host cell cytoplasm;virion;extracellular region;integral to membrane of host cell;membrane;host cell Golgi membrane;host cell Golgi apparatus;host cell plasma membrane;integral component of membrane
P0DTC4	GO:0044172;GO:0016020;GO:0044178;GO:0044177;GO:0016021	host cell endoplasmic reticulum-Golgi intermediate compartment;membrane;host cell Golgi membrane;host cell Golgi apparatus;integral component of membrane
P0DTC5	GO:0019031;GO:0030430;GO:0019012;GO:0044178;GO:0044177;GO:0055036;GO:0016021	viral envelope;host cell cytoplasm;virion;host cell Golgi membrane;host cell Golgi apparatus;virion membrane;integral component of membrane
P0DTC6	GO:0005886;GO:0016021	plasma membrane;integral component of membrane
P0DTC7	GO:0019012;GO:0016020;GO:0044167;GO:0044178;GO:0044165;GO:0044177;GO:0044173;GO:0016021	virion;membrane;host cell endoplasmic reticulum membrane;host cell Golgi membrane;host cell endoplasmic reticulum;host cell Golgi apparatus;host cell endoplasmic reticulum-Golgi intermediate compartment membrane;integral component of membrane
P0DTD8	GO:0033644;GO:0016020;GO:0016021	host cell membrane;membrane;integral component of membrane
P0DTC8	GO:0005773	vacuole
P0DTC9	GO:0030430;GO:0044172;GO:0019012;GO:0019013;GO:0044220;GO:0044177	host cell cytoplasm;host cell endoplasmic reticulum-Golgi intermediate compartment;virion;viral nucleocapsid;host cell perinuclear region of cytoplasm;host cell Golgi apparatus
A0A663DJA2	GO:0016020;GO:0016021	membrane;integral component of membrane
P0DTD2	GO:0030430;GO:0016020;GO:0044162;GO:0044161	host cell cytoplasm;membrane;host cell cytoplasmic vesicle membrane;host cell cytoplasmic vesicle
P0DTD3	GO:0016020	membrane
