## Supplementary material for "Embeddings from deep learning transfer GO annotations beyond homology": SARS-CoV-2 predictions: predictions_bert_mfo.txt

P0DTD1	GO:0005509;GO:0005201;GO:0050839;GO:0038023;GO:0042803	calcium ion binding;extracellular matrix structural constituent;cell adhesion molecule binding;signaling receptor activity;protein homodimerization activity
P0DTC1	GO:0003968;GO:0008270;GO:0036459;GO:0003723;GO:0004197;GO:0008242	RNA-directed 5'-3' RNA polymerase activity;zinc ion binding;thiol-dependent ubiquitinyl hydrolase activity;RNA binding;cysteine-type endopeptidase activity;omega peptidase activity
P0DTC2	GO:0046789;GO:0042802	host cell surface receptor binding;identical protein binding
P0DTC3	GO:0005216	ion channel activity
P0DTC4	GO:0097020	COPII adaptor activity
P0DTC5	GO:0039660	structural constituent of virion
P0DTC6	GO:0015459	potassium channel regulator activity
P0DTC7	GO:0008009;GO:0016004;GO:0048020;GO:0042056;GO:0004698	chemokine activity;phospholipase activator activity;CCR chemokine receptor binding;chemoattractant activity;calcium-dependent protein kinase C activity
P0DTD8	GO:0004758	serine C-palmitoyltransferase activity
P0DTC8	GO:0004869	cysteine-type endopeptidase inhibitor activity
P0DTC9	GO:0003723	RNA binding
A0A663DJA2	GO:0015181;GO:0015189	arginine transmembrane transporter activity;L-lysine transmembrane transporter activity
P0DTD2	GO:0005515;GO:0009055	protein binding;electron transfer activity
P0DTD3	GO:0008083;GO:0008009	growth factor activity;chemokine activity
