## Supplementary material for "Embeddings from deep learning transfer GO annotations beyond homology": SARS-CoV-2 predictions: predictions_bpo.txt

A0A663DJA2	GO:0010930;GO:0048364;GO:0009734	negative regulation of auxin mediated signaling pathway;root development;auxin-activated signaling pathway
P0DTD8	GO:0046740	transport of virus in host, cell to cell
P0DTC6	GO:0009405	pathogenesis
P0DTD3	GO:0007283;GO:0043065	spermatogenesis;positive regulation of apoptotic process
P0DTC4	GO:0046760;GO:0044662	viral budding from Golgi membrane;disruption by virus of host cell membrane
P0DTD2	GO:0006412	translation
P0DTC7	GO:0039646	modulation by virus of host G0/G1 transition checkpoint
P0DTC8	GO:0006954;GO:0045087;GO:0031666	inflammatory response;innate immune response;positive regulation of lipopolysaccharide-mediated signaling pathway
P0DTC5	GO:0019058;GO:0030683	viral life cycle;evasion or tolerance by virus of host immune response
P0DTC3	GO:0034220;GO:0039707;GO:0051259	ion transmembrane transport;pore formation by virus in membrane of host cell;protein complex oligomerization
P0DTC9	GO:0000413;GO:0016567;GO:0006457	protein peptidyl-prolyl isomerization;protein ubiquitination;protein folding
P0DTC2	GO:0075509;GO:0039654;GO:0009405;GO:0046813;GO:0019064;GO:0046718	endocytosis involved in viral entry into host cell;fusion of virus membrane with host endosome membrane;pathogenesis;receptor-mediated virion attachment to host cell;fusion of virus membrane with host plasma membrane;viral entry into host cell
P0DTC1	GO:0019079;GO:0039648;GO:0001172;GO:0039548;GO:0039579;GO:0039520;GO:0039502;GO:0039595;GO:0090305;GO:0019082;GO:0006508	viral genome replication;modulation by virus of host protein ubiquitination;transcription, RNA-templated;suppression by virus of host IRF3 activity;suppression by virus of host ISG15 activity;induction by virus of host autophagy;suppression by virus of host type I interferon-mediated signaling pathway;induction by virus of catabolism of host mRNA;nucleic acid phosphodiester bond hydrolysis;viral …
P0DTD1	GO:0039648;GO:0032259;GO:0032508;GO:0001172;GO:0006351;GO:0039644;GO:0039579;GO:0039520;GO:0039502;GO:0090503;GO:0039595;GO:0019083;GO:0039694;GO:0019082;GO:0006508	modulation by virus of host protein ubiquitination;methylation;DNA duplex unwinding;transcription, RNA-templated;transcription, DNA-templated;suppression by virus of host NF-kappaB transcription factor activity;suppression by virus of host ISG15 activity;induction by virus of host autophagy;suppression by virus of host type I interferon-mediated signaling pathway;RNA phosphodiester bond hydrolysi…
