## Supplementary material for "Embeddings from deep learning transfer GO annotations beyond homology": SARS-CoV-2 predictions: predictions_cco.txt

A0A663DJA2	GO:0016021;GO:0016020	integral component of membrane;membrane
P0DTD8	GO:0016021;GO:0033644;GO:0016020	integral component of membrane;host cell membrane;membrane
P0DTC6	GO:0044165;GO:0044177;GO:0016020;GO:0044178;GO:0044167	host cell endoplasmic reticulum;host cell Golgi apparatus;membrane;host cell Golgi membrane;host cell endoplasmic reticulum membrane
P0DTD3	GO:0005634	nucleus
P0DTC4	GO:0044177;GO:0016021;GO:0044172;GO:0016020;GO:0044178	host cell Golgi apparatus;integral component of membrane;host cell endoplasmic reticulum-Golgi intermediate compartment;membrane;host cell Golgi membrane
P0DTD2	GO:0030430;GO:0016020;GO:0044161;GO:0044162	host cell cytoplasm;membrane;host cell cytoplasmic vesicle;host cell cytoplasmic vesicle membrane
P0DTC7	GO:0044165;GO:0044177;GO:0019012;GO:0016021;GO:0044173;GO:0016020;GO:0044178;GO:0044167	host cell endoplasmic reticulum;host cell Golgi apparatus;virion;integral component of membrane;host cell endoplasmic reticulum-Golgi intermediate compartment membrane;membrane;host cell Golgi membrane;host cell endoplasmic reticulum membrane
P0DTC8	GO:0005615;GO:0005576	extracellular space;extracellular region
P0DTC5	GO:0019031;GO:0044177;GO:0019012;GO:0030430;GO:0016021;GO:0055036;GO:0044178	viral envelope;host cell Golgi apparatus;virion;host cell cytoplasm;integral component of membrane;virion membrane;host cell Golgi membrane
P0DTC3	GO:0044177;GO:0019012;GO:0030430;GO:0005576;GO:0016021;GO:0044385;GO:0016020;GO:0044178;GO:0020002	host cell Golgi apparatus;virion;host cell cytoplasm;extracellular region;integral component of membrane;integral to membrane of host cell;membrane;host cell Golgi membrane;host cell plasma membrane
P0DTC9	GO:0019013;GO:0044177;GO:0019012;GO:0030430;GO:0044220;GO:0044172	viral nucleocapsid;host cell Golgi apparatus;virion;host cell cytoplasm;host cell perinuclear region of cytoplasm;host cell endoplasmic reticulum-Golgi intermediate compartment
P0DTC2	GO:0019031;GO:0019012;GO:0016021;GO:0055036;GO:0044173;GO:0020002	viral envelope;virion;integral component of membrane;virion membrane;host cell endoplasmic reticulum-Golgi intermediate compartment membrane;host cell plasma membrane
P0DTC1	GO:0030430;GO:0044220;GO:0016021;GO:0033644;GO:0016020	host cell cytoplasm;host cell perinuclear region of cytoplasm;integral component of membrane;host cell membrane;membrane
P0DTD1	GO:0030430;GO:0044220;GO:0016021;GO:0033644;GO:0044172;GO:0016020	host cell cytoplasm;host cell perinuclear region of cytoplasm;integral component of membrane;host cell membrane;host cell endoplasmic reticulum-Golgi intermediate compartment;membrane
