## Supplementary material for "Embeddings from deep learning transfer GO annotations beyond homology": SARS-CoV-2 predictions: predictions_mfo.txt

A0A663DJA2	GO:0009055;GO:0005506;GO:0020037	electron transfer activity;iron ion binding;heme binding
P0DTD8	GO:0015078	proton transmembrane transporter activity
P0DTC6	GO:0005125;GO:0005126	cytokine activity;cytokine receptor binding
P0DTD3	GO:0005515	protein binding
P0DTC4	GO:0015078	proton transmembrane transporter activity
P0DTD2	GO:0003735;GO:0000049	structural constituent of ribosome;tRNA binding
P0DTC7	GO:0005515;GO:0005537	protein binding;mannose binding
P0DTC8	GO:0005515	protein binding
P0DTC5	GO:0039660	structural constituent of virion
P0DTC3	GO:0005216	ion channel activity
P0DTC9	GO:0003723	RNA binding
P0DTC2	GO:0042802;GO:0046789	identical protein binding;host cell surface receptor binding
P0DTC1	GO:0004519;GO:0003968;GO:0036459;GO:0008242;GO:0004197;GO:0003723;GO:0008270	endonuclease activity;RNA-directed 5'-3' RNA polymerase activity;thiol-dependent ubiquitinyl hydrolase activity;omega peptidase activity;cysteine-type endopeptidase activity;RNA binding;zinc ion binding
P0DTD1	GO:0004519;GO:0003724;GO:0003968;GO:0008168;GO:0000175;GO:0036459;GO:0008242;GO:0004197;GO:0005524;GO:0003723;GO:0003678;GO:0008270;GO:0042802	endonuclease activity;RNA helicase activity;RNA-directed 5'-3' RNA polymerase activity;methyltransferase activity;3'-5'-exoribonuclease activity;thiol-dependent ubiquitinyl hydrolase activity;omega peptidase activity;cysteine-type endopeptidase activity;ATP binding;RNA binding;DNA helicase activity;zinc ion binding;identical protein binding
